# Spatiotemporal Mapping and Molecular Basis of Whole-brain Circuit Maturation

**DOI:** 10.1101/2024.01.03.572456

**Authors:** Jian Xue, Andrew T. Brawner, Jacqueline R. Thompson, Tushar D. Yelhekar, Kyra T. Newmaster, Qiang Qiu, Yonatan A. Cooper, C. Ron Yu, Yasir H. Ahmed-Braima, Yongsoo Kim, Yingxi Lin

## Abstract

Brain development is highly dynamic and asynchronous, marked by the sequential maturation of functional circuits across the brain. The timing and mechanisms driving circuit maturation remain elusive due to an inability to identify and map maturing neuronal populations. Here we create DevATLAS (Developmental Activation Timing-based Longitudinal Acquisition System) to overcome this obstacle. We develop whole-brain mapping methods to construct the first longitudinal, spatiotemporal map of circuit maturation in early postnatal mouse brains. Moreover, we uncover dramatic impairments within the deep cortical layers in a neurodevelopmental disorders (NDDs) model, demonstrating the utility of this resource to pinpoint when and where circuit maturation is disrupted. Using DevATLAS, we reveal that early experiences accelerate the development of hippocampus-dependent learning by increasing the synaptically mature granule cell population in the dentate gyrus. Finally, DevATLAS enables the discovery of molecular mechanisms driving activity-dependent circuit maturation.
