## Supplementary material for "Spatiotemporal Mapping and Molecular Basis of Whole-brain Circuit Maturation": Statistical Table

### Sheet: statistical data
Figures	Experiments	Number (from left to right in the figures)	Statistical test	Statistical results	Raw data (Mean ± SEM)
Figure 1B	tdT labeling in vitro stimulation testing	n = 4 experiments per condition	One-way ANOVA, Tukey’s multiple comparisons test	F (8, 27) =397.0, ****p < 0.0001	Control: 2.379 ± 0.4533
					KCl: 68.91 ± 2.839
					KCl+EGTA: 6.524 ± 0.5459
					Forskolin: 2.587 ± 0.4999
					BDNF: 4.445 ± 0.2935
					CTNF: 2.262 ± 0.2129
					NT-3: 3.445 ± 1.120
					NT-4: 4.562 ± 0.5218
Figure 1C	tdT time course labeling in CA1 after PTZ seisure	0h: n = 4 (tdT), 4 (Stain), 3 (Saline) animals per condition	Two-way ANOVA, Sidak’s multiple comparisons test	F (8, 43) = 78.99, ****p < 0.0001	0h: 0.454 ± 0.051 (tdT), 0.582 ± 0.048 (Stain), 0.373 ± 0.008 (Saline)
		6h: n = 4 animals per condition			6h: 0.213 ± 0.052 (tdT), 0.243 ± 0.045 (Stain), 0.146 ± 0.005 (Saline)
		12h: n = 4 animals per condition			12h: 21.64 ± 7.004 (tdT), 62.8 ± 2.133 (Stain), 0.6883 ± 0.088 (Saline)
		18h: n = 4 animals per condition			18h: 71.65 ± 1.717 (tdT), 068.61 ± 2.097 (Stain), 0.574 ± 0.058 (Saline)
		48h: n = 4 (tdT), 4 (Stain), 3 (Saline) animals per condition			48h: 70.38 ± 3.132 (tdT), 58.63 ± 3.325 (Stain), 0.545 ± 0.059 (Saline)
Figure 1N	tdT labeling in dLGN between ipslateral and controlateral of enucleation	n = 4 animals per condition	Two-way ANOVA, Sidak’s multiple comparisons test	F (3, 24) = 33.27, ****p < 0.0001	P7: 8.863 ± 4.154 (Control), 15.95 ± 5.377 (Enucleation)
					P10: 35.16 ± 10.38 (Control), 34.19 ± 13.29 (Enucleation)
					P12: 615.4 ± 110.4 (Control), 119.0 ± 36.68 (Enucleation)
					P14: 1505 ± 114.8 (Control), 404.1 ± 77.80 (Enucleation)
Figure 2I	Quantification of tdT+ cell numbers between GFP (control) and TeNT-injected samples	n =5, 5 animals	Mann-Whitney test	**p = 0.0079	GFP: 33.57 ± 2.891
					TeNT: 13.58 ± 1.585
Figure 3B	Darpp32 co-labeling between tdT- and tdT+ MSNs	n = 6 animals per condition	Mann-Whitney test	**p = 0.0022	tdT-: 5.984 ± 1.111
					tdT+: 90.40 ± 0.7863
Figure 3C	Resting membrane potential (RMP) testing between tdT- and tdT+ MSNs	n = 8, 9 cells per condition	Mann-Whitney test	*p = 0.0432	tdT-: -44.72 ± 3.890
					tdT+: -56.22 ± 3.495
	EGABA testing between tdT- and tdT+ MSNs	n = 8, 9 cells per condition	Mann-Whitney test	***p = 0.0009	DR: -63 ± 4.994
					SH: -70 ± 1.405
	Cl- concentration calculation between tdT- and tdT+ MSNs	n = 8, 9 cells per condition	Mann-Whitney test	***p = 0.0009	tdT-: 27.68 ± 5.225
					tdT+: 10.53 ± 0.5826
	GABA driving force testing between tdT- and tdT+ MSNs	n = 8, 9 cells per condition	Mann-Whitney test	*p = 0.0360	tdT-: 4.568 ± 2.812
					tdT+: -7.699 ± 3.587
Figure 3D	mEPSC frequency measurements between tdT- and tdT+ MSNs	n = 12, 11 cells per condition	Mann-Whitney test	***p = 0.0002	tdT-: 0.005704 ± 0.003202
					tdT+: 0.07732 ± 0.01853
	mEPSC amplitude measurements between tdT- and tdT+ MSNs	n = 10, 11 cells per condition	Mann-Whitney test	p = 0.3486	tdT-: 14.73 ± 1.613
					tdT+: 15.97 ± 1.037
Figure 3E	mIPSC frequency measurements between tdT- and tdT+ MSNs	n = 16, 17 cells per condition	Mann-Whitney test	**p = 0.0037	tdT-: 0.04546 ± 0.007754
					tdT+: 0.09529 ± 0.01666
	mIPSC amplitude measurements between tdT- and tdT+ MSNs	n = 16, 17 cells per condition	Mann-Whitney test	p = 0.5814	tdT-: 35.59 ± 2.250
					tdT+: 38.15 ± 3.374
Figure 3G	Calbindin co-labeling between tdT- and tdT+ neurons in DG	n = 4 animals per condition	Mann-Whitney test	*p = 0.0286	tdT-: 47.85 ± 1.113
					tdT+: 100.0 ± 0.000
Figure 3H	mEPSC frequency measurements between tdT- and tdT+ DG granule cells	n = 11, 12 cells per condition	Mann-Whitney test	*p = 0.0439	tdT-: 1.199 ± 0.1580
					tdT+: 1.846 ± 0.2341
	mEPSC amplitude measurements between tdT- and tdT+ DG granule cells	n = 11, 12 cells per condition	Mann-Whitney test	p = 0.4134	tdT-: 10.60 ± 0.345
					tdT+: 11.39 ± 0.4323
Figure 3I	mIPSC frequency measurements between tdT- and tdT+ DG granule cells	n = 13, 13 cells per condition	Mann-Whitney test	***p = 0.0006	tdT-: 1.581 ± 0.2122
					tdT+: 3.264 ± 0.3269
	mIPSC amplitude measurements between tdT- and tdT+ DG granule cells	n = 13, 13 cells per condition	Mann-Whitney test	p = 0.1389	tdT-: 45.18 ± 2.812
					tdT+: 48.70 ± 2.342
Figure 3L	Quantification of c-fos positive cells (%) in the tdT labeled and unlabeled populations	n = 5 (SH), 6 (CFC) animals per condition	Two-way ANOVA, Sidak’s multiple comparisons test	F (2, 27) = 24.01, ****p < 0.0001	NeuN+/tdT+: 2.556 ± 0.2839 (HC), 4.255 ± 0.1875 (CFC)
					NeuN+/tdT-: 0.7073 ± 0.08523 (HC), 0.5922 ± 0.1073 (CFC)
					NeuN-/tdT-: 0.000 ± 0.000 (HC), 0.005228 ± 0.005228 (CFC)
Figure 4J	Manual quantification in SSp-bfd layer VI between saline and VPA injection	n = 19, 30 animals per condition	Mann-Whitney test	****p < 0.0001	Saline: 358.0 ± 247.53
					VPA: 135.4 ± 22.28
Figure 5C	The percentage of tdT+ neurons in the DG in P17, P20, and P24	P17: n = 7 (SH), 5 (EE) animals per condition	Two-way ANOVA, Sidak’s multiple comparisons test	F (2, 51) =6.568, ****p < 0.0001, ***p = 0.0005	P17: 25.37 ± 1.391 (SH), 25.38 ± 0.7153 (EE)
		P20: n = 11 (SH), 11 (EE) animals per condition			P20: 30.41 ± 1.580 (SH), 43.08 ± 2.132 (EE)
		P24: n = 13 (SH), 10 (EE) animals per condition			P24: 40.46 ± 1.114 (SH), 48.74 ± 1.192 (EE)
Figure 5E	Freezing level of 1 day and 7 day recall in SH-reared animals	P17: n = 12 animals per condition	Two-way ANOVA, Sidak’s multiple comparisons test	F (3, 98) = 2.306, *p = 0.0174, ****p < 0.0001	P17: 19.45 ± 5.986 (1 day), 9.168 ± 1.973 (7 day)
		P20: n = 15 animals per condition			P20: 25.44 ± 4.249 (1 day), 11.22 ± 3.147 (7 day)
		P24: n = 12 animals per condition			P24: 48.19 ± 6.734 (1 day), 25.00 ± 5.166 (7 day)
		P28: n = 14 animals per condition			P28: 72.38 ± 3.994 (1 day), 40.24 ± 4.409 (7 day)
Figure 5F	Freezing level of 1 day and 7 day recall in EE-reared animals	P17: n = 12 animals per condition	Two-way ANOVA, Sidak’s multiple comparisons test	F (3, 118) = 3.816, ***p = 0.0003, ****p < 0.0001	P17: 18.06 ± 4.744 (1 day), 7.778 ± 1.792 (7 day)
		P20: n = 15 animals per condition			P20: 58.56 ± 5.931 (1 day), 38.78 ± 4.873 (7 day)
		P24: n = 17 animals per condition			P24: 73.53 ± 3.635 (1 day), 34.61 ± 4.362 (7 day)
		P28: n = 19 animals per condition			P28: 61.84 ± 4.926 (1 day), 30.18 ± 2.983 (7 day)
Figure 5G	mEPSC frequency measurements of tdT+ and tdT- DG granule cells in SH and EE conditions	n = 12, 13, 9, 8 animals per condition	Mann-Whitney test	*p = 0.0114	SH tdT-: 0.5363 ± 0.09376
					SH tdT+: 1.284 ± 0.2355
			Mann-Whitney test	*p = 0.0464	EE tdT-: 0.5701 ± 0.1087
					EE tdT+: 1.135 ± 0.2607
	mEPSC amplitude measurements of tdT+ and tdT- DG granule cells in SH and EE conditions	n = 12, 13, 9, 8 animals per condition	Mann-Whitney test	p = 0.0523	SH tdT-: 9.037 ± 0.3231
					SH tdT+: 9.985 ± 0.2711
			Mann-Whitney test	p = 0.3704	EE tdT-: 8.608 ± 0.3218
					EE tdT+: 9.267 ± 0.5977
Figure 5H	mIPSC frequency measurements of tdT+ and tdT- DG granule cells in SH and EE conditions	n = 17, 15, 15, 16 animals per condition	Mann-Whitney test	**p = 0.0076	SH tdT-: 1.125 ± 0.1861
					SH tdT+: 2.093 ± 0.23197
			Mann-Whitney test	p = 0.2814	EE tdT-: 1.442 ± 0.1538
					EE tdT+: 1.844 ± 0.2169
	mIPSC amplitude measurements of tdT+ and tdT- DG granule cells in SH and EE conditions	n = 17, 15, 15, 16 animals per condition	Mann-Whitney test	p = 0.1506	SH tdT-: 42.53 ± 1.054
					SH tdT+: 45.47 ± 1.802
			Mann-Whitney test	p = 0.8001	EE tdT-: 39.80 ± 2.026
					EE tdT+: 39.35 ± 1.819
Figure S1F	Quantification of tdT labeling across brain regions	n = 4 animals per condition	One-way ANOVA, Tukey’s multiple comparisons test	F (4, 15) = 269.1, ****p < 0.0001	P0: 6.138 ± 0.3742 (PIR), 0.000 ± 0.000 for all the rest regions
				F (4, 15) = 20.41, ****p < 0.0001	P4: 9.353 ± 1.183 (PIR), 2.088 ± 1.068 (VISP), 3.104 ± 0.6079 (SSp-bfd), 1.345 ± 0.3152 (MOp), 0.4929 ± 0.2127 (mPFC)
				F (4, 15) = 15.45, ****p < 0.0001	P7: 12.18 ± 1.347 (PIR), 5.015 ± 0.7535 (VISP), 7.611 ± 0.8198 (SSp-bfd), 7.472 ± 0.7338 (MOp), 3.052 ± 0.4493 (mPFC)
				F (4, 15) = 4.514, *p = 0.0136	P10: 24.57 ± 2.004 (PIR), 13.99 ± 1.561 (VISP), 21.88 ± 3.510 (SSp-bfd), 27.34 ± 2.094 (MOp), 27.73 ± 3.424 (mPFC)
Figure S1I	tdT labeling in retina between dark rearing and standard housing	n = 13, 9 animals	Mann-Whitney test	****p < 0.0001	DR: 1057 ± 113.7
					SH: 2168 ± 77.3
Figure S1K	tdT labeling in dLGN between dark rearing and standard housing	n = 14, 10 animals per condition	Mann-Whitney test	**p = 0.0079	SH: 1390 ± 61.33
					DR: 1125 ± 61.66
Figure S1O	tdT labeling in MOB after naris occlusion	n = 8 animals per conditon	Mann-Whitney test	***p = 0.0002	Control: 794.4 ± 36.56
					Occlusion: 498.0 ± 22.15
Figure S1Q	tdT labeling in piriform cortex between dark rearing and standard housing	n = 8, 8 animals per condition	Mann-Whitney test	**p = 0.007	SH: 513.8 ± 28.82
					DR: 400.3 ± 20.64
Figure S3D	tdT labeling in layer VIa and Vib of six cortical regions	n = 6 animals per condition	Mann-Whitney test	*p = 0.0152	SSp-m: 920.4 ± 85.14 (Layer VIa), 510.3 ± 89. 46 (Layer VIb)
				*p = 0.0260	SSp-ul: 838.8 ± 112.1 (Layer VIa), 437.1 ±73.45 (Layer VIb)
				*p = 0.0260	VISp: 675.4 ± 94.63 (Layer VIa), 347.4 ± 59.40 (Layer VIb)
				**p = 0.0022	MOp: 291.8 ± 34.88 (Layer VIa), 1088 ± 99.10 (Layer VIb)
				**p = 0.0022	PL: 192.2 ± 39.56 (Layer VIa), 1147 ± 130.1 (Layer VIb)
				**p = 0.0022	RSPd: 96.73 ± 27.28 (Layer VIa), 1402 ± 158.4 (Layer VIb)
Figure S3F	Body weight measurement between saline and VPA treatments	n = 7, 8 cells per condition	Mann-Whitney test	***p = 0.0009	Saline: 1.246 ± 0.01571
					VPA: 1.093 ± 0.02534
	Surface righting testing between saline and VPA treatments	n = 18, 11 cells per condition	Mann-Whitney test	****p < 0.0001	Saline: 4.844 ± 1.275
					VPA: 42.01 ± 6.543
	Ultrasonic vocalization testing between saline and VPA treatments	n = 15, 10 cells per condition	Mann-Whitney test	***p = 0.0005	Saline: 142.1 ± 22.57
					VPA: 31.10 ± 10.01
Figure S4A	The percentage of eye opening between SH and EE in P12, P13, and P14	n = 4 litters per condition			P12: 0.000 ± 0.000 (SH), 40.88 ± 13.10 (EE)
					P13: 22.42 ± 110.4 (SH), 59.12 ± 13.10 (EE)
					P14: 77.58 ± 8.277 (SH), 0.000 ± 0.000 (EE)
Figure S4B	Open field testing between SH and EE in P10	n = 10 (SH), 15 (EE)	Mann-Whitney test	**p = 0.0066	SH: 1.261 ± 0.2125
					EE: 2.152 ± 0.2046
