## Supplementary material for "Spatiotemporal Mapping and Molecular Basis of Whole-brain Circuit Maturation": Filtered brain regions for hierarchical clustering

### Sheet: Filtered brain regions
	name1	name2	name3	name4	level	ROI_name	ROI_accronym	Structure_order	name.jt
1	Cortical plate	Isocortex	FRP	FRP	both	Frontal pole, cerebral cortex	FRP	6	Isocortex // FRP
2	Cortical plate	Isocortex	MO	MOp	L2	Primary motor area	MOp	18	Isocortex // MO // MOp
3	Cortical plate	Isocortex	MO	MOs	L2	Secondary motor area	MOs	24	Isocortex // MO // MOs
4	Cortical plate	Isocortex	SS	SSp	L2-alt	Primary somatosensory area	SSp	37	Isocortex // SS // SSp
5	Cortical plate	Isocortex	SS	SSs	L2	Supplemental somatosensory area	SSs	100	Isocortex // SS // SSs
6	Cortical plate	Isocortex	GU	GU	both	Gustatory areas	GU	107	Isocortex // GU
7	Cortical plate	Isocortex	VISC	VISC	both	Visceral area	VISC	114	Isocortex // VISC
8	Cortical plate	Isocortex	AUD	AUDd	L2	Dorsal auditory area	AUDd	122	Isocortex // AUD // AUDd
9	Cortical plate	Isocortex	AUD	AUDp	L2	Primary auditory area	AUDp	136	Isocortex // AUD // AUDp
10	Cortical plate	Isocortex	AUD	AUDpo	L2	Posterior auditory area	AUDpo	143	Isocortex // AUD // AUDpo
11	Cortical plate	Isocortex	AUD	AUDv	L2	Ventral auditory area	AUDv	150	Isocortex // AUD // AUDv
12	Cortical plate	Isocortex	VIS	VISal	L2	Anterolateral visual area	VISal	164	Isocortex // VIS // VISal
13	Cortical plate	Isocortex	VIS	VISam	L2	Anteromedial visual area	VISam	171	Isocortex // VIS // VISam
14	Cortical plate	Isocortex	VIS	VISl	L2	Lateral visual area	VISl	178	Isocortex // VIS // VISl
15	Cortical plate	Isocortex	VIS	VISp	L2	Primary visual area	VISp	185	Isocortex // VIS // VISp
16	Cortical plate	Isocortex	VIS	VISpl	L2	Posterolateral visual area	VISpl	192	Isocortex // VIS // VISpl
17	Cortical plate	Isocortex	VIS	VISpm	L2	posteromedial visual area	VISpm	199	Isocortex // VIS // VISpm
18	Cortical plate	Isocortex	VIS	VISli	L2	Laterointermediate area	VISli	206	Isocortex // VIS // VISli
19	Cortical plate	Isocortex	VIS	VISpor	L2	Postrhinal area	VISpor	213	Isocortex // VIS // VISpor
20	Cortical plate	Isocortex	ACA	ACAd	L2	Anterior cingulate area, dorsal part	ACAd	226	Isocortex // ACA // ACAd
21	Cortical plate	Isocortex	ACA	ACAv	L2	Anterior cingulate area, ventral part	ACAv	232	Isocortex // ACA // ACAv
22	Cortical plate	Isocortex	PL	PL	both	Prelimbic area	PL	238	Isocortex // PL
23	Cortical plate	Isocortex	ILA	ILA	both	Infralimbic area	ILA	245	Isocortex // ILA
24	Cortical plate	Isocortex	ORB	ORBl	L2	Orbital area, lateral part	ORBl	258	Isocortex // ORB // ORBl
25	Cortical plate	Isocortex	ORB	ORBm	L2	Orbital area, medial part	ORBm	264	Isocortex // ORB // ORBm
26	Cortical plate	Isocortex	ORB	ORBv	L2	Orbital area, ventral part	ORBv	271	Isocortex // ORB // ORBv
27	Cortical plate	Isocortex	ORB	ORBvl	L2	Orbital area, ventrolateral part	ORBvl	272	Isocortex // ORB // ORBvl
28	Cortical plate	Isocortex	AI	AId	L2	Agranular insular area, dorsal part	AId	279	Isocortex // AI // AId
29	Cortical plate	Isocortex	AI	AIp	L2	Agranular insular area, posterior part	AIp	285	Isocortex // AI // AIp
30	Cortical plate	Isocortex	AI	AIv	L2	Agranular insular area, ventral part	AIv	291	Isocortex // AI // AIv
31	Cortical plate	Isocortex	RSP	RSPagl	L2	Retrosplenial area, lateral agranular part	RSPagl	298	Isocortex // RSP // RSPagl
32	Cortical plate	Isocortex	RSP	RSPd	L2	Retrosplenial area, dorsal part	RSPd	325	Isocortex // RSP // RSPd
33	Cortical plate	Isocortex	RSP	RSPv	L2	Retrosplenial area, ventral part	RSPv	332	Isocortex // RSP // RSPv
34	Cortical plate	Isocortex	PTLp	VISa	L2	Anterior area	VISa	346	Isocortex // PTLp // VISa
35	Cortical plate	Isocortex	PTLp	VISrl	L2	Rostrolateral visual area	VISrl	353	Isocortex // PTLp // VISrl
36	Cortical plate	Isocortex	TEa	TEa	both	Temporal association areas	TEa	360	Isocortex // TEa
37	Cortical plate	Isocortex	PERI	PERI	both	Perirhinal area	PERI	367	Isocortex // PERI
38	Cortical plate	Isocortex	ECT	ECT	both	Ectorhinal area	ECT	373	Isocortex // ECT
39	Cortical plate	Olfactory areas	AON	AON	both	Anterior olfactory nucleus	AON	390	Olfactory areas // AON
40	Cortical plate	Olfactory areas	TT	TTd	L2	Taenia tecta, dorsal part	TTd	399	Olfactory areas // TT // TTd
41	Cortical plate	Olfactory areas	TT	TTv	L2	Taenia tecta, ventral part	TTv	405	Olfactory areas // TT // TTv
42	Cortical plate	Olfactory areas	DP	DP	both	Dorsal peduncular area	DP	410	Olfactory areas // DP
43	Cortical plate	Olfactory areas	PIR	PIR	both	Piriform area	PIR	416	Olfactory areas // PIR
44	Cortical plate	Olfactory areas	NLOT	NLOT	both	Nucleus of the lateral olfactory tract	NLOT	421	Olfactory areas // NLOT
45	Cortical plate	Olfactory areas	COA	COAa	L2	Cortical amygdalar area, anterior part	COAa	427	Olfactory areas // COA // COAa
46	Cortical plate	Olfactory areas	COA	COAp	L2	Cortical amygdalar area, posterior part	COAp	431	Olfactory areas // COA // COAp
47	Cortical plate	Olfactory areas	PAA	PAA	both	Piriform-amygdalar area	PAA	444	Olfactory areas // PAA
48	Cortical plate	Olfactory areas	TR	TR	both	Postpiriform transition area	TR	449	Olfactory areas // TR
49	Cortical plate	Hippocampal formation	CA	CA1	L2	Field CA1	CA1	457	Hippocampal formation // CA // CA1
50	Cortical plate	Hippocampal formation	CA	CA2	L2	Field CA2	CA2	462	Hippocampal formation // CA // CA2
51	Cortical plate	Hippocampal formation	CA	CA3	L2	Field CA3	CA3	467	Hippocampal formation // CA // CA3
52	Cortical plate	Hippocampal formation	DG	DG	both	Dentate gyrus	DG	473	Hippocampal formation // DG
53	Cortical plate	Hippocampal formation	FC	FC	both	Fasciola cinerea	FC	490	Hippocampal formation // FC
54	Cortical plate	Hippocampal formation	IG	IG	both	Induseum griseum	IG	491	Hippocampal formation // IG
55	Cortical plate	Hippocampal formation	ENT	ENTl	L2	Entorhinal area, lateral part	ENTl	494	Hippocampal formation // ENT // ENTl
56	Cortical plate	Hippocampal formation	ENT	ENTm	L2	Entorhinal area, medial part, dorsal zone	ENTm	507	Hippocampal formation // ENT // ENTm
57	Cortical plate	Hippocampal formation	ENT	ENTmv	L2	Entorhinal area, medial part, ventral zone	ENTmv	517	Hippocampal formation // ENT // ENTmv
58	Cortical plate	Hippocampal formation	PAR	PAR	both	Parasubiculum	PAR	523	Hippocampal formation // PAR
59	Cortical plate	Hippocampal formation	POST	POST	both	Postsubiculum	POST	527	Hippocampal formation // POST
60	Cortical plate	Hippocampal formation	PRE	PRE	both	Presubiculum	PRE	531	Hippocampal formation // PRE
61	Cortical plate	Hippocampal formation	SUN	SUBd	L2	Subiculum, dorsal part	SUBd	536	Hippocampal formation // SUN // SUBd
62	Cortical plate	Hippocampal formation		SUBv	L2	Subiculum, ventral part	SUBv	540	Hippocampal formation // // SUBv
63	Cerebral nuclei	Striatum	STRd	CP	L2	Caudoputamen	CP	573	Striatum // STRd // CP
64	Cerebral nuclei	Striatum	STRv	ACB	L2	Nucleus accumbens	ACB	575	Striatum // STRv // ACB
65	Cerebral nuclei	Striatum	STRv	FS	L2	Fundus of striatum	FS	576	Striatum // STRv // FS
66	Cerebral nuclei	Striatum	STRv	OT	L2	Olfactory tubercle	OT	577	Striatum // STRv // OT
67	Cerebral nuclei	Striatum	STRv	LSS	L2	Lateral strip of striatum	LSS	584	Striatum // STRv // LSS
68	Cerebral nuclei	Striatum	LSX	LS	L2	Lateral septal nucleus	LS	586	Striatum // LSX // LS
69	Cerebral nuclei	Striatum	LSX	SF	L2	Septofimbrial nucleus	SF	590	Striatum // LSX // SF
70	Cerebral nuclei	Striatum	LSX	SH	L2	Septohippocampal nucleus	SH	591	Striatum // LSX // SH
71	Cerebral nuclei	Striatum	sAMY	AAA	L2	Anterior amygdalar area	AAA	593	Striatum // sAMY // AAA
72	Cerebral nuclei	Striatum	sAMY	BA	L2	Bed nucleus of the accessory olfactory tract	BA	594	Striatum // sAMY // BA
73	Cerebral nuclei	Striatum	sAMY	CEA	L2	Central amygdalar nucleus	CEA	595	Striatum // sAMY // CEA
74	Cerebral nuclei	Striatum	sAMY	IA	L2	Intercalated amygdalar nucleus	IA	599	Striatum // sAMY // IA
75	Cerebral nuclei	Striatum	sAMY	MEA	L2	Medial amygdalar nucleus	MEA	600	Striatum // sAMY // MEA
76	Cerebral nuclei	Pallidum	PALd	GPe	L2	Globus pallidus, external segment	GPe	610	Pallidum // PALd // GPe
77	Cerebral nuclei	Pallidum	PALd	GPi	L2	Globus pallidus, internal segment	GPi	611	Pallidum // PALd // GPi
78	Cerebral nuclei	Pallidum	PALv	SI	L2	Substantia innominata	SI	613	Pallidum // PALv // SI
79	Cerebral nuclei	Pallidum	PALv	MA	L2	Magnocellular nucleus	MA	614	Pallidum // PALv // MA
80	Cerebral nuclei	Pallidum	PALm	MSC	L2	Medial septal complex	MSC	616	Pallidum // PALm // MSC
81	Cerebral nuclei	Pallidum	PALm	TRS	L2	Triangular nucleus of septum	TRS	619	Pallidum // PALm // TRS
82	Cerebral nuclei	Pallidum	PALc	BST	L2	Bed nuclei of the stria terminalis	BST	621	Pallidum // PALc // BST
83	Cerebral nuclei	Pallidum	PALc	BAC	L2	Bed nucleus of the anterior commissure	BAC	638	Pallidum // PALc // BAC
84	Interbrain	Thalamus	DORsm	VENT	L2	Ventral group of the dorsal thalamus	VENT	643	Thalamus // DORsm // VENT
85	Interbrain	Thalamus	DORsm	SPF	L2	Subparafascicular nucleus	SPF	652	Thalamus // DORsm // SPF
86	Interbrain	Thalamus	DORsm	SPA	L2	Subparafascicular area	SPA	655	Thalamus // DORsm // SPA
87	Interbrain	Thalamus	DORsm	PP	L2	Peripeduncular nucleus	PP	656	Thalamus // DORsm // PP
88	Interbrain	Thalamus	DORsm	GENd	L2	Geniculate group, dorsal thalamus	GENd	657	Thalamus // DORsm // GENd
89	Interbrain	Thalamus	DORpm	LAT	L2	Lateral group of the dorsal thalamus	LAT	667	Thalamus // DORpm // LAT
90	Interbrain	Thalamus	DORpm	ATN	L2	Anterior group of the dorsal thalamus	ATN	674	Thalamus // DORpm // ATN
91	Interbrain	Thalamus	DORpm	MED	L2	Medial group of the dorsal thalamus	MED	683	Thalamus // DORpm // MED
92	Interbrain	Thalamus	DORpm	MTN	L2	Midline group of the dorsal thalamus	MTN	691	Thalamus // DORpm // MTN
93	Interbrain	Thalamus	DORpm	ILM	L2	Intralaminar nuclei of the dorsal thalamus	ILM	696	Thalamus // DORpm // ILM
94	Interbrain	Thalamus	DORpm	RT	L2	Reticular nucleus of the thalamus	RT	703	Thalamus // DORpm // RT
95	Interbrain	Thalamus	DORpm	GENv	L2	Geniculate group, ventral thalamus	GENv	704	Thalamus // DORpm // GENv
96	Interbrain	Thalamus	DORpm	EPI	L2	Epithalamus	EPI	711	Thalamus // DORpm // EPI
97	Midbrain	Midbrain	MBsen	SCs	L2	Superior colliculus, sensory related	SCs	808	Midbrain // MBsen // SCs
98	Midbrain	Midbrain	MBsen	IC	L2	Inferior colliculus	IC	812	Midbrain // MBsen // IC
99	Midbrain	Midbrain	MBsen	NB	L2	Nucleus of the brachium of the inferior colliculus	NB	816	Midbrain // MBsen // NB
100	Midbrain	Midbrain	MBsen	SAG	L2	Nucleus sagulum	SAG	817	Midbrain // MBsen // SAG
101	Midbrain	Midbrain	MBsen	PBG	L2	Parabigeminal nucleus	PBG	818	Midbrain // MBsen // PBG
102	Midbrain	Midbrain	MBsen	MEV	L2	Midbrain trigeminal nucleus	MEV	819	Midbrain // MBsen // MEV
103	Midbrain	Midbrain	MBsen	SCO	L2	Subcommissural organ	SCO	820	Midbrain // MBsen // SCO
104	Midbrain	Midbrain	MBmot	SNr	L2	Substantia nigra, reticular part	SNr	822	Midbrain // MBmot // SNr
105	Midbrain	Midbrain	MBmot	VTA	L2	Ventral tegmental area	VTA	823	Midbrain // MBmot // VTA
106	Midbrain	Midbrain	MBmot	PN	L2	Paranigral nucleus	PN	824	Midbrain // MBmot // PN
107	Midbrain	Midbrain	MBmot	RR	L2	Midbrain reticular nucleus, retrorubral area	RR	825	Midbrain // MBmot // RR
108	Midbrain	Midbrain	MBmot	MRN	L2	Midbrain reticular nucleus	MRN	826	Midbrain // MBmot // MRN
109	Midbrain	Midbrain	MBmot	SCm	L2	Superior colliculus, motor related	SCm	830	Midbrain // MBmot // SCm
110	Midbrain	Midbrain	MBmot	PAG	L2	Periaqueductal gray	PAG	838	Midbrain // MBmot // PAG
111	Midbrain	Midbrain	MBmot	PRT	L2	Pretectal region	PRT	843	Midbrain // MBmot // PRT
112	Midbrain	Midbrain	MBmot	InCo	L2	Intercollicular nucleus	InCo	851	Midbrain // MBmot // InCo
113	Midbrain	Midbrain	MBmot	CUN	L2	Cuneiform nucleus	CUN	852	Midbrain // MBmot // CUN
114	Midbrain	Midbrain	MBmot	RN	L2	Red nucleus	RN	853	Midbrain // MBmot // RN
115	Midbrain	Midbrain	MBmot	III	L2	Oculomotor nucleus	III	854	Midbrain // MBmot // III
116	Midbrain	Midbrain	MBmot	MA3	L2	Medial accesory oculomotor nucleus	MA3	855	Midbrain // MBmot // MA3
117	Midbrain	Midbrain	MBmot	EW	L2	Edinger-Westphal nucleus	EW	856	Midbrain // MBmot // EW
118	Midbrain	Midbrain	MBmot	IV	L2	Trochlear nucleus	IV	857	Midbrain // MBmot // IV
119	Midbrain	Midbrain	MBmot	Pa4	L2	Paratrochlear nucleus	Pa4	858	Midbrain // MBmot // Pa4
120	Midbrain	Midbrain	MBmot	VTN	L2	Ventral tegmental nucleus	VTN	859	Midbrain // MBmot // VTN
121	Midbrain	Midbrain	MBmot	AT	L2	Anterior tegmental nucleus	AT	860	Midbrain // MBmot // AT
122	Midbrain	Midbrain	MBmot	LT	L2	Lateral terminal nucleus of the accessory optic tract	LT	861	Midbrain // MBmot // LT
123	Midbrain	Midbrain	MBmot	DT	L2	Dorsal terminal nucleus of the accessory optic tract	DT	862	Midbrain // MBmot // DT
124	Midbrain	Midbrain	MBmot	MT	L2	Medial terminal nucleus of the accessory optic tract	MT	863	Midbrain // MBmot // MT
125	Midbrain	Midbrain	MBmot	SNl	L2	Substantia nigra, lateral part	SNl	864	Midbrain // MBmot // SNl
126	Midbrain	Midbrain	MBsta	SNc	L2	Substantia nigra, compact part	SNc	866	Midbrain // MBsta // SNc
127	Midbrain	Midbrain	MBsta	PPN	L2	Pedunculopontine nucleus	PPN	867	Midbrain // MBsta // PPN
128	Midbrain	Midbrain	MBsta	RAmb	L2	Midbrain raphe nuclei	RAmb	868	Midbrain // MBsta // RAmb
129	Hindbrain	Hindbrain	P	P-sen	L2	Pons, sensory related	P-sen	884	Hindbrain // P // P-sen
130	Hindbrain	Hindbrain	P	P-mot	L2	Pons, motor related	P-mot	906	Hindbrain // P // P-mot
131	Hindbrain	Hindbrain	P	P-sat	L2	Pons, behavioral state related	P-sat	924	Hindbrain // P // P-sat
132	Hindbrain	Hindbrain	MY	MY-sen	L2	Medulla, sensory related	MY-sen	936	Hindbrain // MY // MY-sen
133	Hindbrain	Hindbrain	MY	MY-mot	L2	Medulla, motor related	MY-mot	964	Hindbrain // MY // MY-mot
134	Hindbrain	Hindbrain	MY	MY-sat	L2	Medulla, behavioral state related	MY-sat	1010	Hindbrain // MY // MY-sat
135	Cerebellum	Cerebellum	CBX	VERM	L2	Vermal regions	VERM	1019	Cerebellum // CBX // VERM
136	Cerebellum	Cerebellum	CBX	HEM	L2	Hemispheric regions	HEM	1066	Cerebellum // CBX // HEM
